# A comparison of immunoglobulin IGHV, IGHD and IGHJ genes in wild-derived and classical inbred mouse strains

**DOI:** 10.1101/631754

**Authors:** Corey T. Watson, Justin T. Kos, William S. Gibson, Leah Newman, Gintaras Deikus, Christian E. Busse, Melissa Laird Smith, Katherine J.L. Jackson, Andrew M. Collins

## Abstract

The genomes of classical inbred mouse strains include genes derived from all three major subspecies of the house mouse, *Mus musculus*. We recently posited that genetic diversity in the immunoglobulin heavy chain (IGH) gene loci of C57BL/6 and BALB/c mice reflect differences in subspecies origin. To investigate this hypothesis, we conducted high-throughput sequencing of IGH gene rearrangements to document IGH variable (IGHV), joining (IGHJ), and diversity (IGHD) genes in four inbred wild-derived mouse strains (CAST/EiJ, LEWES/EiJ, MSM/MsJ, and PWD/PhJ), and a single disease model strain (NOD/ShiLtJ), collectively representing genetic backgrounds of several major mouse subspecies. A total of 341 germline IGHV sequences were inferred in the wild-derived strains, including 247 not curated in the International Immunogenetics Information System. In contrast, 83/84 inferred NOD IGHV genes had previously been observed in C57BL/6 mice. Variability among the strains examined was observed for only a single IGHJ gene, involving a description of a novel allele. In contrast, unexpected variation was found in the IGHD gene loci, with four previously unreported IGHD gene sequences being documented. Very few IGHV sequences of C57BL/6 and BALB/c mice were shared with strains representing major subspecies, suggesting that their IGH loci may be complex mosaics of genes of disparate origins. This suggests a similar level of diversity is likely present in the IGH loci of other classical inbred strains. This must now be documented if we are to properly understand inter-strain variation in models of antibody-mediated disease.
