## Supplementary material for "A comparison of immunoglobulin IGHV, IGHD and IGHJ genes in wild-derived and classical inbred mouse strains": Supplmental table 4

### Sheet: Sheet1
Sequence_ID	Strain_ID	Major_Sub-Specific_Origin	Segment_Type	Subfamily	Closest_IMGT_Allele	Percent_Identity_to_IMGT	Number_of_Full_Length_Unmutated_Matches	Length	NCBI	WGS	Sequence
IGHJ1*03	CAST/EiJ	castaneus	IGHJ	IGHJ1	IGHJ1*03	100	331	53			CTACTGGTACTTCGATGTCTGGGGCACAGGGACCACGGTCACCGTCTCCTCAG
IGHJ2_var	CAST/EiJ	castaneus	IGHJ	IGHJ2	IGHJ2*01	97.9	745	48	BC018535.1, BC080671.1, BC003888.1, BC092269.1, AF265944.1, BC108375.1	CAST/EiJ	ACTACTTTGACTACTGGGGCCAAGGCACCACTATCACAGTCTCCTCAG
IGHJ3*01	CAST/EiJ	castaneus	IGHJ	IGHJ3	IGHJ3*01	100	160	48			CCTGGTTTGCTTACTGGGGCCAAGGGACTCTGGTCACTGTCTCTGCAG
IGHJ4*01	CAST/EiJ	castaneus	IGHJ	IGHJ4	IGHJ4*01	100	331	54			ATTACTATGCTATGGACTACTGGGGTCAAGGAACCTCAGTCACCGTCTCCTCAG
IGHJ1*03	LEWES/EiJ	domesticus	IGHJ	IGHJ1	IGHJ1*03	100	206	53			CTACTGGTACTTCGATGTCTGGGGCACAGGGACCACGGTCACCGTCTCCTCAG
IGHJ2*02	LEWES/EiJ	domesticus	IGHJ	IGHJ2	IGHJ2*01	100	400	48			ACTACTTTGACTACTGGGGCCAAGGCACCACTCTCACAGTCTCCTCAG
IGHJ3*01	LEWES/EiJ	domesticus	IGHJ	IGHJ3	IGHJ3*01	100	337	48			CCTGGTTTGCTTACTGGGGCCAAGGGACTCTGGTCACTGTCTCTGCAG
IGHJ4*01	LEWES/EiJ	domesticus	IGHJ	IGHJ4	IGHJ4*01	100	350	54			ATTACTATGCTATGGACTACTGGGGTCAAGGAACCTCAGTCACCGTCTCCTCAG
IGHJ1*03	MSM/MsJ	musculus	IGHJ	IGHJ1	IGHJ1*03	100	346	53			CTACTGGTACTTCGATGTCTGGGGCACAGGGACCACGGTCACCGTCTCCTCAG
IGHJ2*02	MSM/MsJ	musculus	IGHJ	IGHJ2	IGHJ2*01	100	513	48			ACTACTTTGACTACTGGGGCCAAGGCACCACTCTCACAGTCTCCTCAG
IGHJ3*01	MSM/MsJ	musculus	IGHJ	IGHJ3	IGHJ3*01	100	306	48			CCTGGTTTGCTTACTGGGGCCAAGGGACTCTGGTCACTGTCTCTGCAG
IGHJ4*01	MSM/MsJ	musculus	IGHJ	IGHJ4	IGHJ4*01	100	218	54			ATTACTATGCTATGGACTACTGGGGTCAAGGAACCTCAGTCACCGTCTCCTCAG
IGHJ1*03	NOD/ShiLtJ	musculus	IGHJ	IGHJ1	IGHJ1*03	100	102	53			CTACTGGTACTTCGATGTCTGGGGCACAGGGACCACGGTCACCGTCTCCTCAG
IGHJ2*02	NOD/ShiLtJ	musculus	IGHJ	IGHJ2	IGHJ2*01	100	307	48			ACTACTTTGACTACTGGGGCCAAGGCACCACTCTCACAGTCTCCTCAG
IGHJ3*01	NOD/ShiLtJ	musculus	IGHJ	IGHJ3	IGHJ3*01	100	148	48			CCTGGTTTGCTTACTGGGGCCAAGGGACTCTGGTCACTGTCTCTGCAG
IGHJ4*01	NOD/ShiLtJ	musculus	IGHJ	IGHJ4	IGHJ4*01	100	88	54			ATTACTATGCTATGGACTACTGGGGTCAAGGAACCTCAGTCACCGTCTCCTCAG
IGHJ1*03	PWD/PhJ	musculus	IGHJ	IGHJ1	IGHJ1*03	100	234	53			CTACTGGTACTTCGATGTCTGGGGCACAGGGACCACGGTCACCGTCTCCTCAG
IGHJ2*02	PWD/PhJ	musculus	IGHJ	IGHJ2	IGHJ2*01	100	414	48			ACTACTTTGACTACTGGGGCCAAGGCACCACTCTCACAGTCTCCTCAG
IGHJ3*01	PWD/PhJ	musculus	IGHJ	IGHJ3	IGHJ3*01	100	245	48			CCTGGTTTGCTTACTGGGGCCAAGGGACTCTGGTCACTGTCTCTGCAG
IGHJ4*01	PWD/PhJ	musculus	IGHJ	IGHJ4	IGHJ4*01	100	207	54			ATTACTATGCTATGGACTACTGGGGTCAAGGAACCTCAGTCACCGTCTCCTCAG
