## Supplementary material for "A comparison of immunoglobulin IGHV, IGHD and IGHJ genes in wild-derived and classical inbred mouse strains": Supplmental table 3

### Sheet: Sheet1
Sequence_ID	Strain_ID	Major_Sub-Specific_Origin	Segment_Type	Subfamily	Closest_IMGT_Allele	Percent_Identity_to_IMGT	Number_of_Full_Length_Unmutated_Matches	Total_Unmutated_Matches	Full_Length	Mean_Length	Observed_in_WGS_data	Sequence
IGHD1-1_var	CAST/EiJ	castaneus	IGHD	IGHD1	IGHD1-1*01/*02	91.3	15	381	23	17.3	CAST/EiJ	tttattactacagtggtagctac
IGHD1-2*01	CAST/EiJ	castaneus	IGHD	IGHD1	IGHD1-2*01	100	4	101	17	12.7		ttcattactacggctac
IGHD2-13*01	CAST/EiJ	castaneus	IGHD	IGHD2	IGHD2-13*01	100	22	129	17	13.1		tctactatggtgactac
IGHD2-3*01	CAST/EiJ	castaneus	IGHD	IGHD2	IGHD2-3*01	100	24	276	17	13		tctatgatggttactac
IGHD2-4*01|IGHD2-9*02	CAST/EiJ	castaneus	IGHD	IGHD2	IGHD2-4*01|IGHD2-9*02	100	40	229	17	12.8		tctactatgattacgac
IGHD2-5*01|IGHD2-6*01	CAST/EiJ	castaneus	IGHD	IGHD2	IGHD2-5*01|IGHD2-6*01	100	20	101	17	13.4		cctactatagtaactac
IGHD3-2*01	CAST/EiJ	castaneus	IGHD	IGHD3	IGHD3-2*01	100	59	208	16	13.5		agacagctcgggctac
IGHD4-1*01	CAST/EiJ	castaneus	IGHD	IGHD4	IGHD4-1*01	100	40	142	11	9.6		ctaactgggac
IGHD4-1*02	CAST/EiJ	castaneus	IGHD	IGHD4	IGHD4-1*02	100	29	90	10	9.1		caactgggac
IGHD1-1_var	LEWES/EiJ	domesticus	IGHD	IGHD1	IGHD1-1*01/*02	91.3	35	308	23	17.5	WSB/EiJ, CBA/J, C3H/HeJ and FVB/NJ	tttattactacgatggtagctac
IGHD1-2*01	LEWES/EiJ	domesticus	IGHD	IGHD1	IGHD1-2*01	100	16	188	17	12.7		ttcattactacggctac
IGHD2-1*01|IGHD2-8*01	LEWES/EiJ	domesticus	IGHD	IGHD2	IGHD2-1*01|IGHD2-8*01	100	35	241	17	12.9		tctactatggtaactac
IGHD2-12*01	LEWES/EiJ	domesticus	IGHD	IGHD2	IGHD2-12*01	100	16	159	26	20.5		cctactatagttactatagttacgac
IGHD2-14*01	LEWES/EiJ	domesticus	IGHD	IGHD2	IGHD2-14*01	100	12	95	17	12.73		cctactataggtacgac
IGHD2-3_var	LEWES/EiJ	domesticus	IGHD	IGHD2	IGHD2-3*01	94.1	11	247	17	12.3		tctatggtggttactac
IGHD2-4*01|IGHD2-9*02	LEWES/EiJ	domesticus	IGHD	IGHD2	IGHD2-4*01|IGHD2-9*02	100	7	68	17	12.2		tctactatgattacgac
IGHD2-5*01|IGHD2-6*01	LEWES/EiJ	domesticus	IGHD	IGHD2	IGHD2-5*01|IGHD2-6*01	100	14	81	17	12.9		cctactatagtaactac
IGHD3-2*01	LEWES/EiJ	domesticus	IGHD	IGHD3	IGHD3-2*01	100	34	113	16	13.5		agacagctcgggctac
IGHD4-1*01	LEWES/EiJ	domesticus	IGHD	IGHD4	IGHD4-1*01	100	27	68	11	9.8		ctaactgggac
IGHD4-1*02	LEWES/EiJ	domesticus	IGHD	IGHD4	IGHD4-1*02	100	16	45	10	9		caactgggac
IGHD1-1*01	MSM/MsJ	musculus	IGHD	IGHD1	IGHD1-1*01	100	23	664	23	17.3		tttattactacggtagtagctac
IGHD2-1*01|IGHD2-8*01	MSM/MsJ	musculus	IGHD	IGHD2	IGHD2-1*01|IGHD2-8*01	100	14	101	17	13.3		tctactatggtaactac
IGHD2-2*01|IGHD2-7*01	MSM/MsJ	musculus	IGHD	IGHD2	IGHD2-2*01|IGHD2-7*01	100	9	73	17	12.3		tctactatggttacgac
IGHD2-3*01	MSM/MsJ	musculus	IGHD	IGHD2	IGHD2-3*01	100	9	159	17	12.8		tctatgatggttactac
IGHD2-4*01|IGHD2-9*02	MSM/MsJ	musculus	IGHD	IGHD2	IGHD2-4*01|IGHD2-9*02	100	19	184	17	12.7		tctactatgattacgac
IGHD2-5*01|IGHD2-6*01	MSM/MsJ	musculus	IGHD	IGHD2	IGHD2-5*01|IGHD2-6*01	100	24	142	17	13.1		cctactatagtaactac
GHD3-2*01	MSM/MsJ	musculus	IGHD	IGHD3	GHD3-2*01	100	43	124	16	13.6		agacagctcgggctac
IGHD4-1*01	MSM/MsJ	musculus	IGHD	IGHD4	IGHD4-1*01	100	50	149	11	9.7		ctaactgggac
IGHD4-1*02	MSM/MsJ	musculus	IGHD	IGHD4	IGHD4-1*02	100	26	89	10	9.1		caactgggac
IGHD1-1*01	NOD/ShiLtJ	musculus	IGHD	IGHD1	IGHD1-1*01	100	6	558	23	16.9		tttattactacggtagtagctac
IGHD2-1*01|IGHD2-8*01	NOD/ShiLtJ	musculus	IGHD	IGHD2	IGHD2-1*01|IGHD2-8*01	100	16	108	17	13.5		tctactatggtaactac
IGHD2-2*01|IGHD2-7*01	NOD/ShiLtJ	musculus	IGHD	IGHD2	IGHD2-2*01|IGHD2-7*01	100	5	48	17	11.8		tctactatggttacgac
IGHD2-3*01	NOD/ShiLtJ	musculus	IGHD	IGHD2	IGHD2-3*01	100	7	114	17	12.5		tctatgatggttactac
IGHD2-4*01|IGHD2-9*02	NOD/ShiLtJ	musculus	IGHD	IGHD2	IGHD2-4*01|IGHD2-9*02	100	12	110	17	12.6		tctactatgattacgac
IGHD2-5*01|IGHD2-6*01	NOD/ShiLtJ	musculus	IGHD	IGHD2	IGHD2-5*01|IGHD2-6*01	100	17	105	17	13.5		cctactatagtaactac
IGHD3-2*02	NOD/ShiLtJ	musculus	IGHD	IGHD3	IGHD3-2*02	100	26	94	16	13.5		agacagctcaggctac
IGHD4-1*01	NOD/ShiLtJ	musculus	IGHD	IGHD4	IGHD4-1*01	100	34	121	11	9.7		ctaactgggac
IGHD4-1*02	NOD/ShiLtJ	musculus	IGHD	IGHD4	IGHD4-1*02	100	24	73	10	9.1		caactgggac
IGHD1-1*01	PWD/PhJ	musculus	IGHD	IGHD1	IGHD1-1*01	100	6	365	23	17		tttattactacggtagtagctac
IGHD1-2*01	PWD/PhJ	musculus	IGHD	IGHD1	IGHD1-2*01	100	8	117	17	12.8		ttcattactacggctac
IGHD2-1*01|IGHD2-8*01	PWD/PhJ	musculus	IGHD	IGHD2	IGHD2-1*01|IGHD2-8*01	100	16	108	17	13.3		tctactatggtaactac
IGHD2-12_var	PWD/PhJ	musculus	IGHD	IGHD2	IGHV2-12*01	92.3	9	81	26	20.8		cctactatagttactatagtaactac
IGHD2-2*01|IGHD2-7*01	PWD/PhJ	musculus	IGHD	IGHD2	IGHD2-2*01|IGHD2-7*01	100	12	71	17	12.5		tctactatggttacgac
IGHD2-3*01	PWD/PhJ	musculus	IGHD	IGHD2	IGHD2-3*01	100	20	166	17	13.1		tctatgatggttactac
IGHD2-4*01|IGHD2-9*02	PWD/PhJ	musculus	IGHD	IGHD2	IGHD2-4*01|IGHD2-9*02	100	3	63	17	12.4		tctactatgattacgac
IGHD3-2*01	PWD/PhJ	musculus	IGHD	IGHD3	IGHD3-2*01	100	25	81	16	13.5		agacagctcgggctac
IGHD4-1*01	PWD/PhJ	musculus	IGHD	IGHD4	IGHD4-1*01	100	24	89	11	9.5		ctaactgggac
IGHD4-1*02	PWD/PhJ	musculus	IGHD	IGHD4	IGHD4-1*02	100	20	63	10	9		caactgggac
