## Supplementary material for "A comparison of immunoglobulin IGHV, IGHD and IGHJ genes in wild-derived and classical inbred mouse strains": Supplmental table 1

### Sheet: Sheet1
Strain_ID	Library	Sequencing_Platform	Mean Polymerase Read Length	Polymerase Read Length N50	Mean_Number_of_CCS2_Passes	Number_of_Q30_CCS_Reads	Mean_CCS_Read_Score
CAST/EiJ	1	RSII	15640	27071	20	15712	1
CAST/EiJ	2	RSII	25831	39427	28	21070	1
LEWES/EiJ	1	RSII	17455	27429	20	17535	1
LEWES/EiJ	2	RSII	25393	41093	27	25987	1
MSM/MsJ	1	RSII	17895	29060	22	23089	1
MSM/MsJ	2	RSII	26333	38550	27	20084	1
PWD/PhJ	1	RSII	17715	26731	18	15882	1
PWD/PhJ	2	RSII	25171	36348	25	12254	1
NOD/ShiltJ	1	RSII	28619	41952	26	27450	1
NOD/ShiltJ	2	RSII	25527	36288	26	15594	1
